# *Iodidimonas*, a bacterium unable to degrade hydrocarbons, thrives in a bioreactor treating oil and gas produced water

**DOI:** 10.1101/2023.03.02.530844

**Authors:** Shwetha M. Acharya, Brandon C. Enalls, Peter J Walian, Brett D. Van Houghton, James S. Rosenblum, Tzahi Y. Cath, Susannah G. Tringe, Romy Chakraborty

## Abstract

*Iodidimonas* is a genus recently described in bioreactors treating oil and gas produced water and in iodide rich brines. Besides the ability to oxidize iodine, little is known about the metabolic capabilities that enable *Iodidimonas* sp. to occupy this unique ecological niche. We isolated, characterized, and sequenced three strains belonging to the *Iodidimonas* genus from the sludge of a membrane bioreactor treating produced water. We describe the genomic features of these isolates and compare them with the only other four isolate genomes reported from this genus, as well as a metagenome-assembled genome from the source bioreactor. To survive in the produced water, *Iodidimonas* isolates had several genes associated with mitigating salinity, heavy metal and organic compound stress. While the isolates could utilize a wide variety of carbon substrates, they failed to degrade aliphatic or aromatic hydrocarbons, consistent with the lack of genes associated with common hydrocarbon degradation pathways in their genomes. We hypothesize these microbes may lead a scavenging lifestyle in the bioreactor and similar iodide-rich brines.

**Importance:** Occupying a niche habitat and having few representative isolates, genus *Iodidimonas* is a relatively understudied Alphaproteobacterial group. This genus has garnered attention due to its ability to corrode pipes in iodine production facilities and generate iodinated organic compounds during treatment of oil and gas produced water. The iodinated organic compounds are likely to be carcinogenic and may pose issues with recycling the treated water. Hence, detailed characterization of the metabolic potential of these isolates is not only of economic importance, but also sheds light on adaptation of this microbe to its environmental niche.
