## Supplementary material_2 for "*Iodidimonas*, a bacterium unable to degrade hydrocarbons, thrives in a bioreactor treating oil and gas produced water"

### Sheet: gene_table
Supplementary material for Iodidimonas, a bacterium unable to degrade hydrocarbons, thrives in a bioreactor treating oil and gas produced water
Table S4. Genes of interest present in the Iodidimonas isolates
	Function	Gene name	PFAM	KO	MBR-14	MBR-22	MBR-55	MAG	Q1	C3	Hi2	Mie-1	Gene group
	Major transporters
	ABC-type transporter components				35	35	35	35	35	39	34	35	27 core, 8 MBR-Q1 specific, 7 C3- cluster specific, Singletons
	TRAP-type transport components				8	8	8	8	8	6	6	6	5 core, 3 MBR-Q1 cluster specific, 1 C3-cluster
	antiporter components				8	8	8	8	8	9	9	9	8-core, 1 C3-cluster_specific
	major facilitator superfamily protein				10	10	10	9	11	10	10	10	7 core, 3 MBR-Q1, 3 C3-cluster specific, singletons
	symporter				10	10	10	10	9	7	8	8	7 core, 2 MBR-Q1_specific, 1 MBR-specific, 1 C-3_cluster specific
	CAZYmes (Carbohydrate Active enZYmes) and peptidase
	Cazy (EGGNOG_Cazy hits)
	Glycoside hydrolases	GH31,GH97			3	3	3	3	3	2	2	2
		GH73			1	1	1	1	1	1	1	1
		GH13			1	1	1	1	1	1	1	1
		GH103			1	1	1	1	1	1	1	1
		GH37, GH65			2	2	2	2	2	2	2	2
		GH3			1	1	1	1	1	2	1	1
		GH23			2	2	2	2	1	1	1	1
		GH116			0	0	0	0	1	0	0	0
	mltA :: membrane-bound lytic murein transglycosylase	GH102			1	1	1	1	1	1	2	2
	Carbohydrate esterase	CE1			1	1	1	1	1	1	1	1
	Glycosyl transferase	GT51			2	2	2	2	2	2	2	2
		GT2			1	1	1	1	1	2	2	2
		GT28			1	1	1	1	1	1	1	1
	Peptidases (PFAM categories)
			M23		5	5	5	5	5	5	6	5
			S8		2	2	2	2	1	2	4	2
			M24		5	5	5	5	5	6	6	6
			M48		3	3	3	3	3	3	4	4
			M22		2	2	2	2	2	2	2	2
			S41		2	2	2	2	2	1	1	1
			M16		2	2	2	2	2	2	2	2
			S10		1	1	1	1	1	1	1	1
			M28		3	3	3	3	3	3	3	3
			S24		2	2	2	2	3	2	2	3
			C26		1	1	1	1	1	0	0	0
			S49		3	3	3	3	3	5	3	4
			M20		2	2	2	2	2	4	3	4
			M17		2	2	2	2	2	3	2	2
			M1		1	1	1	1	1	2	2	2
			S9		4	4	4	4	5	5	5	5
			M50		2	2	2	2	2	3	3	3
			A8		1	1	1	1	1	1	1	1
			M41		1	1	1	1	1	1	1	1
			M14		3	3	3	3	5	1	1	1
			M13		1	1	1	1	1	1	1	1
			S11		1	1	1	1	1	1	1	1
			M19		1	1	1	1	1	2	1	2
			A24		2	2	2	2	2	2	2	2
			S78		1	1	1	1	3	1	1	2
			M42		1	1	1	1	1	0	0	0
			M15_3		1	1	1	1	0	0	1	0
			M78		1	1	1	1	0	1	1	1
			C39		0	0	0	0	0	1	1	1
			S26		1	0	0	0	1	0	1	0
			S15		0	0	0	0	1	0	0	0
	Oxidative phosphosphorylation
	Cytochrome bc1 complex	FBCH; ubiquinol-cytochrome c reductase cytochrome b/c1 subunit		K00410	1	1	1	1	1	1	0	1
	Cytochrome bc1 complex	UQCRFS1; ubiquinol-cytochrome c reductase iron-sulfur subunit		K00411	1	1	1	1	1	1	1	1
	Cytochrome bc1 complex	CYC1; ubiquinol-cytochrome c reductase cytochrome c1 subunit		K00413	1	1	1	1	1	1	1	2
	Cytochrome bc1 complex respiratory unit	fbcH; ubiquinol-cytochrome c reductase cytochrome b/c1 subunit		K00410	1	1	1	1	1	1	0	1
	Cytochrome bc1 complex respiratory unit	UQCRFS1; ubiquinol-cytochrome c reductase iron-sulfur subunit		K00411	1	1	1	1	1	1	1	1
	Cytochrome bc1 complex respiratory unit	CYC1; ubiquinol-cytochrome c reductase cytochrome c1 subunit		K00413	1	1	1	1	1	1	1	2
	Cytochrome bd ubiquinol oxidase	cydX; cytochrome bd-I ubiquinol oxidase subunit X [EC:1.10.3.14]		K00424	0	0	0	0	0	1	1	1
	Cytochrome bd ubiquinol oxidase	cytochrome bd ubiquinol oxidase subunit I [EC:1.10.3.14]		K00425	1	1	1	1	1	1	2	2
	Cytochrome bd ubiquinol oxidase	cytochrome bd ubiquinol oxidase subunit II [EC:1.10.3.14]		K00426	1	1	1	1	1	1	1	1
	Cytochrome c oxidase	COX10; protoheme IX farnesyltransferase [EC:2.5.1.-]		K02257	1	1	1	1	1	1	1	1
	Cytochrome c oxidase	COX11; cytochrome c oxidase assembly protein subunit 11		K02258	1	1	1	1	1	1	1	1
	Cytochrome c oxidase	COX15; cytochrome c oxidase assembly protein subunit 15		K02259	1	1	1	1	1	1	1	1
	Cytochrome c oxidase, cbb3-type	ccoN; cb-type cytochrome c oxidase subunit I [EC:1.9.3.1]		K00404	1	1	1	1	1	1	0	0
	Cytochrome c oxidase, cbb3-type	ccoO; cb-type cytochrome c oxidase subunit II		K00405	1	1	1	1	1	1	1	1
	Cytochrome c oxidase, cbb3-type	ccoP; cb-type cytochrome c oxidase subunit III		K00406	1	1	1	1	1	1	1	1
	Cytochrome c oxidase, cbb3-type	ccoQ; cb-type cytochrome c oxidase subunit IV		K00407	1	1	1	1	1	1	1	1
	Cytochrome c oxidase, prokaryotes	coxA; cytochrome c oxidase subunit I [EC:1.9.3.1]		K02274	1	1	1	1	1	1	1	1
	Cytochrome c oxidase, prokaryotes	coxB; cytochrome c oxidase subunit II [EC:1.9.3.1]		K02275	1	1	1	1	1	1	1	0
	Cytochrome c oxidase, prokaryotes	coxC; cytochrome c oxidase subunit III [EC:1.9.3.1]		K02276	1	1	1	1	0	1	1	1
	Cytochrome d ubiquinol oxidase	polyphosphate kinase		K00937	1	1	1	1	1	1	1	1
	Nitrogen metabolism
	Ammonium transporter	amt_1	Ammonium_transp	K03320	1	1	1	1	1	1	1	1	Core
	Urease subunit gamma	ureA	Urease_gamma	K01430, K14048	1	1	1	1	0	1	1	1	Accessory
	urease subunit beta	ureB	Urease_beta	K01429	1	1	1	1	0	1	1	1	Accessory
	urease subunit alpha	ureC	Urease_alpha	K01428	1	1	1	1	0	1	1	1	Accessory
	urease accessory protein	ureD	UreD	K03190	1	1	1	1	0	1	1	1	Accessory (gene varies between MBR and C3-clusters)
	urease accessory protein	ureE	UreE_C, UreE_N	K03187	1	1	1	1	0	1	1	1	Accessory (gene varies between MBR and C3-clusters)
	urease accessory protein	ureF	UreF	K03188	1	1	1	1	0	1	1	1	Accessory (gene varies between MBR and C3-clusters)
	urease accessory protein	ureG	cobW	K03189	1	1	1	1	0	1	1	1	Accessory
	Nitrogen regulatory protein P-II	glnB	P-II	K04751	1	1	1	1	1	1	1	1	Core
	Nitrogen regulatory protein P-II	glnK	P-II	K04751, K04752	1	1	1	1	1	1	1	1	Core
	Phosphorus metabolism
	Phosphate regulon transcriptional regulatory protein	phoB	Response_reg, Trans_reg_C	K07657	1	1	1	1	1	1	1	1	Core
	Phosphate regulon sensor histidine kinase	phoR	HATPase_c, HisKA	K07636	2	2	2	2	2	2	2	2	Core
	Alkaline phosphatase	phoA	Alk_phosphatase	K01077	2	2	2	2	2	2	2	2	Core
	Regulation of phosphate uptake	phoU	PhoU	K02039	2	2	2	2	2	2	2	2	Core
	Polyphosphate kinase	ppk	PP_kinase, PP_kinase_C, PP_kinase_N	K00937	1	1	1	1	1	1	1	1	Core
	Exopolyphosphatase	ppx	Ppx-GppA	K01524	1	1	1	1	1	1	1	1	Core
	phosphate transport system permease	pstA	BPD_transp_1	K02038	0	0	0	0	0	1	1	1	C-3 cluster specific
	phosphate transport system permease protein	pstC	BPD_transp_1	K02037	1	1	1	1	1	1	1	1	Core
	ABC-type phosphate transport system, periplasmic component	pstS	PBP_like	K02040	1	1	1	1	1	1	1	1	Core
	Osmoprotection associated genes
	choline/glycine/proline betaine transport protein	betT	BCCT	K02168	1	1	1	1	1	1	1	1	Core
	Periplasmic glycine betaine choline-binding (lipo)protein of an ABC-type transport system (osmoprotectant binding protein)	yehZ	BPD_transp_1, OpuAC	K05846/K05845	1	1	1	1	1	1	1	1	Core
	glutamate synthase	gltB	GATase_2, GXGXG, Glu_syn_central, Glu_synthase	K00284	4	4	4	4	4	4	4	4	Core
	Glutamine synthetase	glnA	Gln-synt_C, Gln-synt_N	K01915	2	2	2	2	2	2	2	2	Core
	Conserved region in glutamate synthase		Glu_synthase		2	2	2	2	2	2	2	2	Core
	Proline Biosynthesis	proB	AA_kinase, PUA		1	1	1	1	1	1	1	1	Core
	Proline Biosynthesis	proA	Aldedh		1	1	1	1	1	1	1	1	Core
	Proline Biosynthesis	proC	F420_oxidored, P5CR_dimer		1	1	1	1	1	1	1	1	Core
	Potassium transport systems, NAD-binding component	trkA	TrkA_C, TrkA_N		1	1	1	1	1	1	1	1	Core
	Low-affinity potassium transport system. Interacts with Trk system potassium uptake protein TrkA		TrkH		1	1	1	1	1	1	1	1	Core
	Belongs to the monovalent cation proton antiporter 2 (CPA2) transporter (TC 2.A.37) family		Na_H_Exchanger, TrkA_N	K03455, K11747	1	1	1	1	1	1	1	1	Core
	COG1668 ABC-type Na efflux pump, permease component		ABC2_membrane_3	K01992	1	1	1	1	1	1	1	1	Core
	Cation antiporter	mnhE	MNHE	K05569	1	1	1	1	1	1	1	1	Core
	PFAM multiple resistance and pH regulation protein F	mnhF	MrpF_PhaF	K05570
	Monovalent cation:proton antiporter activity	mnhG	PhaG_MnhG_YufB	K05571	1	1	1	1	1	1	1	1	Core
	COG0530 Ca2 Na antiporter		Na_Ca_ex	K07301	1	1	1	1	1	1	1	1	Core
	COG3263 NhaP-type Na H and K H antiporters with a unique C-terminal domain	cvrA	Na_H_Exchanger	K11105	0	0	0	0	0	1	1	1	C3-cluster specific
	COG0025 NhaP-type Na H and K H antiporters		Na_H_Exchanger, TrkA_N		2	2	2	2	2	2	2	2	Core
	Chloride channel	clcA	CBS, Voltage_CLC	K03281	1	1	1	1	1	1	1	1	Core
	PFAM Na H antiporter MnhB subunit-related protein		DUF4040, MnhB	K05566	1	1	1	1	1	1	1	1	Core
	Heavy metal resistance genes
	As/Sb transport:COG0003 Oxyanion-translocating ATPase	arsA	ArsA_ATPase	K01551	1	1	1	1	0	0	0	0	MBR_specific
	COG1393 Arsenate reductase and related proteins, glutaredoxin family	arsC	ArsC	K00537	1	1	1	1	1	1	1	1	Core
	Arsenical Resistance Operon Repressor	arsR	HTH_5, Methyltransf_11		1	1	1	1	1	1	1	1	Core
	Co/Zn/Cd transport:Belongs to the resistance-nodulation-cell division (RND) (TC 2.A.6) family	czcA	ACR_tran	K15726	1	0	0	0	0	0	0	0	singleton
	Co/Zn/Cd transport:Outer membrane efflux protein	czcC	OEP	K15725	1	0	0	0	0	0	0	0	singleton
	Copper transport: Belongs to the membrane fusion protein (MFP) (TC 8.A.1) family	cusB	HlyD_D23	K07798	1	1	1	0	1	0	0	0	Accessory
	Copper transport:Belongs to the sodium solute symporter (SSF) (TC 2.A.21) family	actP	SSF	K14393	1	1	1	1	1	1	1	1	Core
	Fe/Zn/Co/Cd/Ni transport:Belongs to the cation diffusion facilitator (CDF) transporter (TC 2.A.4) family	fieF	Cation_efflux, ZT_dimer	K13283	1	1	1	1	1	1	1	1	Core
	Mg/Co/Ni transport	mgtE	CBS, MgtE, MgtE_N	K06213	1	1	1	1	1	1	1	1	Core
	Tellurite resistance:Integral membrane protein TerC family	terC	TerC		1	1	1	1	1	1	1	1	Core
	W/Mo transport, extracellular solute-binding protein	modA	SBP_bac_11	K02020	1	1	1	1	1	0	0	0	MBR-Q1 cluster_specific
	W/Mo tranport:Binding-protein-dependent transport system inner membrane component	modB	BPD_transp_1	K02018	1	1	1	1	1	0	0	0	MBR-Q1 cluster_specific
	W/Mo tranport:ABC-tranporter complex	modC	ABC_tran	K02017	1	1	1	1	1	0	0	0	MBR-Q1 cluster_specific
	TIGRFAM ATPase, P-type, K Mg Cd Cu Zn Na Ca Na H-transporter		Cation_ATPase_C, Cation_ATPase_N, E1-E2_ATPase, Hydrolase	K01537	1	1	1	1	1	0	0	0	MBR-Q1 cluster_specific
	Tranport:Cation transporter/ATPase, N-terminus	ctpF	Cation_ATPase_N	K01537	0	0	0	0	0	1	1	1	C3-cluster-specific
	tranport:Plays a role in the regulation of phosphate uptake	phoU	PhoU	K02039	1	1	1	1	1	1	1	1	Core
	Transport:Catalyzes the reversible transfer of the terminal phosphate of ATP to form a long-chain polyphosphate (polyP)	ppk	PP_kinase, PP_kinase_C, PP_kinase_N	K00937	1	1	1	1	1	1	1	1	Core
	Transport: exopolyphosphatase	ppx	Ppx-GppA	K01524	1	1	1	1	1	1	1	1	Core
	Regulation:phosphate regulon transcriptional regulatory protein	phoB	Response_reg, Trans_reg_C	K07657	1	1	1	1	1	1	1	1	Core
	Regulation: signal transduction histidine kinase	phoR	HATPase_c, HisKA	K07636	2	2	2	2	2	2	2	2	Core
	Regulation of Fe uptake	fur	FUR	K03711	1	1	1	1	1	1	1	1	Core
	Zinc transporter	ZIP	ZIP	K07238	1	1	1	1	1	1	1	1	Core
	Regulation of Mercury uptake: Transcriptional regulator	merR	MerR_1		1	1	1	1	1	1	1	1	MBR-Q1 and C3-cluster specific
	Mercuric transport protein		MerT	K08363	1	1	1	1	1	0	0	0	MBR-Q1 cluster_specific
	Cd/Hg intracellular accumulation: disulohide bond formation protein	dsbB	DsbB	K03611	1	1	1	1	1	0	0	0	MBR-Q1 cluster_specific
	Cd/Zn/Hg intracellular accumulation:thioredoxin domain	dsbA	DSBA		1	1	1	1	1	1	1	1	Core
	Fe intracellular accumulation: bacterioferritin family	bfr	Ferritin	K03594	1	1	1	1	1	1	1	1	Core
	Fe intracellular accumulation	dps	Ferritin	K04047	1	1	1	1	1	0	0	0	MBR-Q1 cluster_specific
	As trasnport: phosphate transport system permease	pstA	BPD_transp_1	K02038	0	0	0	0	0	1	1	1	C3-cluster specific
	As transport	pstC	BPD_transp_1	K02037	0	0	0	0	0	1	1	1	C3-cluster specific
	Part of the ABC transporter complex PstSACB involved in phosphate import. Responsible for energy coupling to the transport system		ABC_tran	K02036	1	1	1	1	1	1	1	1	Core
	As biochemical transformation	trxB	Pyr_redox_2	K00384	1	1	1	1	1	1	1	1	Core
	Cr/Fe biochemical transformation: Cupin like domain	chrR	Cupin_7	K07167	1	1	1	1	1	0	0	0	MBR-Q1 cluster_specific
	Extracellular sequestration	gumJ	Polysacc_synt_3	K03328	1	1	1	1	1	1	1	1	Core
	Heavy-metal resistance		metal_resist		1	1	1	1	1	1	1	1	MBR-Q1 cluster_specific; C3-cluster specific
	Chromate transporter	chrA	Chromate_transp	K07240	1	1	1	1	1	0	0	0	MBR-Q1_Specific
	Reduction of fluoride concentration	crcB	CRCB	K06199	1	1	1	1	1	1	1	1	Core
	Copper chaperone	PCu(A)C	PCuAC	K09796	1	1	1	1	1	0	0	0	MBR-Q1_Specific
	CorA-like Mg2+ transporter protein	zntB	CorA	K16074	1	1	1	1	1	1	1	1	Core
	Mg2 and Co2 transporter	corB	CBS, CorC_HlyC, DUF21	K03699	1	1	1	1	1	1	1	1	Core
	Resistance to organic solvents
	Triclosan [class: Phenolic compounds] resistance: Enoyl- acyl-carrier-protein reductase NADH	fabI	adh_short_C2	K00208	1	1	1	1	1	1	1	1	Core
	Triclosan [class: Phenolic compounds] resistance: 2-nitropropane dioxygenase	fabK	NMO	K02371	1	1	1	1	1	1	1	1	Core
	Resistance to Quaternary Ammonium Compounds (QACs),Phenanthridines, Xanthenes: COG2076 Membrane transporters of cations and cationic drugs	qacE	Multi_Drug_Res	K03297	0	0	1	0	0	0	0	0	Singleton
	Resistance to Quaternary Ammonium Compounds (QACs),Phenanthridines,Diamidines: Smr protein MutS2	smrA	Smr		1	1	1	1	1	1	1	1	Core
	Resistance to Phenolics, Quaternary Ammonium Compounds (QACs),Phenanthridines, Xanthenes Outer membrane efflux protein	tolC	OEP	K12340	1	1	1	1	1	1	1	1	Core
	Toluene [class: Aromatic hydrocarbons], Styrene [class: Polystyrenes] resistance: AcrB/AcrD/AcrF family	ttgE	ACR_tran	K18989	1	1	1	1	1	1	1	1	Core
	ABC-type transport system involved in resistance to organic solvents permease component	mlaE	MlaE	K02066	1	1	1	1	1	1	1	1	Core
	ABC-type transport system involved in resistance to organic solvents permease component	MA20_08115	MlaE	K02067	1	1	1	1	1	1	1	1	Core
	ABC-type transport system involved in resistance to organic solvents periplasmic component		MlaD	K02067, K06192	1	1	1	1	1	1	1	1	Core
	ABC-type transport system involved in resistance to organic solvents periplasmic component	mlaD	MlaD	K02067	1	1	1	1	1	1	1	1	Core
	ABC-type transport system involved in resistance to organic solvents, ATPase component		ABC_tran	K02065	1	1	1	1	1	1	1	1	Core
	COG2854 ABC-type transport system involved in resistance to organic solvents, auxiliary component		MlaC	K07323	1	1	1	1	1	1	1	1	Core
	Genes associated with removal of oxidative stress and cell repair
	Bifunctional enzyme with both catalase and broad- spectrum peroxidase activity	katG	Peroxidase	K03782	1	1	1	1	1	0	0	0	MBR-Q1_Specific
	Glutaredoxin: glutathione-disulfide oxidoreductase activity, reduces low molecular weihgt disulfides and proteins	grxC	Glutaredoxin	K03676	1	1	1	1	1	1	1	1	Core
	Thioredoxin 1	trxA	Thioredoxin	K03671	1	1	1	1	1	1	1	1	Core
	Class-II pyridine nucleotide-disulfide oxidoreductase family	trxB	Pyr_redox_2	K00384	1	1	1	1	1	1	1	1	Core
	Superoxide dismutase	sodB	Sod_Fe_C, Sod_Fe_N	K04564	1	1	1	1	1	1	1	1	Core
	Universal stress protein family		Usp		1	1	1	1	1	1	1	1	Core
	MsrPQ system that repairs oxidized periplasmic proteins containing methionine sulfoxide residues (Met-O),maintenance of envelope integrity under bleach stress	msrQ	Ferric_reduct	K17247	1	1	1	1	1	1	1	1	Core
	MsrPQ system that repairs oxidized periplasmic proteins containing methionine sulfoxide residues (Met-O),maintenance of envelope integrity under bleach stress	msrP	Oxidored_molyb	ko:K07147	1	1	1	1	1	1	1	1	Core
	Heat-, cold- and phage-shock proteins
	Heat-shock and repair proteins	dnaJ	DnaJ, DnaJ_C, DnaJ_CXXCXGXG	K03686	1	1	1	1	1	1	1	1	Core
	Heat shock 70 kDa protein	dnaK	HSP70	K04043	1	1	1	1	1	1	1	1	Core
	Prevents misfolding and promotes the refolding and proper assembly of unfolded polypeptides generated under stress conditions	groL	Cpn60_TCP1	K04077	1	1	1	1	1	1	1	1	Core
	Binds to Cpn60 in the presence of Mg-ATP and suppresses the ATPase activity of the latter	groS	Cpn10	K04078	1	1	1	1	1	1	1	1	Core
	Belongs to the peptidase M48B family	htpX	Peptidase_M48	K03799	1	1	1	1	1	1	1	1	Core
	Negative regulator of class I heat shock genes (grpE- dnaK-dnaJ and groELS operons). Prevents heat-shock induction of these operons	hrcA	HrcA	K03705	1	1	1	1	1	1	1	1	Core
	Responds to hyperosmotic and heat shock by preventing aggregation of stress-denatured protein	grpE	GrpE	K03687	1	1	1	1	1	1	1	1	Core
	Part of a stress-induced multi-chaperone system, it is involved in the recovery of the cell from heat-induced damage, in cooperation with DnaK, DnaJ and GrpE	clpB	AAA, AAA_2, ClpB_D2-small, Clp_N	K03695	1	1	1	1	1	1	1	1	Core
	Ribosome-associated heat shock protein implicated in the recycling of the 50S subunit (S4 paralog)	hslR	S4	K04762	1	1	1	1	1	1	1	1	Core
	Belongs to the small heat shock protein (HSP20) family		HSP20		1	1	1	1	1	1	1	1	Core
	Involved in the degradation of certain denaturated proteins, including DnaA, during heat shock stress	hspQ	YccV-like	K11940	2	2	2	1	2	2	2	2	Core
	Belongs to the small heat shock protein (HSP20) family	ibpA	HSP20	K04080	0	0	0	0	0	1	1	1	C3-cluster specific
	Cold shock	cspB	CSD	K03704	1	1	1	0	1	1	1	1	MBR-Q1 and C3-cluster specific
	ATP-dependent specificity component of the Clp protease. It directs the protease to specific substrates. Can perform chaperone functions in the absence of ClpP	clpX	AAA_2, ClpB_D2-small, zf-C4_ClpX	K03544	1	1	1	1	1	1	1	1	Core
	Disulphide bond corrector protein	dsbC	DsbC, DsbD, Thioredoxin_7	K04084	1	1	1	0	0	0	0	0	MBR-specific
	Phage shock protein A	pspA	PspA_IM30	K03969	1	1	1	1	1	1	1	1	Core
	Phage shock protein B		PspB	K03970	1	1	1	1	1	1	1	1	Core
	Phage shock protein C	pspC	PspC	K03973	1	1	1	1	1	1	1	1	Core
	Transcriptional regulators containing an AAA-type ATPase domain and a DNA-binding domain	pspF	HTH_8, Sigma54_activat	K03974	1	1	1	1	1	1	1	1	Core
	DNA recombination and repair
	DNA mismtach repair protein	mutS	MutS_I, MutS_II, MutS_III, MutS_IV, MutS_V	K03555	1	1	1	1	1	1	1	1	Core
	DNA-dependent ATPase involved in processing of recombination intermediates, plays a role in repairing DNA breaks	radA	ATPase, ChlI	K04485	1	1	1	1	1	1	1	1	Core
	cyclopropane-fatty-acyl-phospholipid synthase		Methyltransf_23		1	1	1	1	1	1	1	1	Core
	Exopolysaccharide biosynthesis/Biofilm formation
	Exopolysaccharide biosynthesis protein	YbjH	YbjH		1	1	1	1	1	1	1	1	Core
	Cell division protein, ABC transporter known to be involved in biofilm formation	ftsE	ABC_tran	K09812	1	1	1	1	1	1	1	1	Core
	Cell division protein, ABC transporter known to be involved in biofilm formation	ftsX		K09811	1	1	1	1	1	1	1	1	Core
	Alginate export		Alginate_exp		1	1	1	1	1	1	1	1	Core
	Alginate export		Alginate_exp		1	1	1	1	1	0	0	0	Acessory
	Alginate lyase		Alginate_lyase, Hepar_II_III	K20525	0	0	0	0	0	1	1	1	C3-cluster specific
	Iron transport/Siderophore/Hemin uptake
	TonB-dependent receptor	TonB	TonB_dep_Rec	K02014	1	1	1	1	1	1	1	1	Core
	TonB system transport protein ExbB	ExbB	MotA_ExbB	K03561	1	1	1	1	1	1	1	1	Core
	Biopolymer transport protein	exbD	ExbD	K03559	1	1	1	1	1	1	1	1	Core
	COG1178 ABC-type Fe3 transport system, permease component		BPD_transp_1	K02011	1	1	1	1	1	1	1	1	Core
	COG1629 Outer membrane receptor proteins, mostly Fe transport		OMP_b-brl_3,Plug,TonB_dep_Rec	K16087	1	1	1	1	1	1	1	1	Core
	Hemin uptake protein hemP	-	hemP	-	1	1	1	1	1	0	0	0	MBR-Q1 cluster_specific
	Haem utilisation ChuX/HutX	hmuS	HemS	K07225	1	1	1	1	1	0	0	0	MBR-Q1 cluster_specific
	Periplasmic binding protein	hmuT	Peripla_BP_2	K02016	1	1	1	1	1	0	0	0	MBR-Q1 cluster_specific
	Belongs to the binding-protein-dependent transport system permease family. FecCD subfamily	-	FecCD	K02015	2	2	2	2	2	1	1	1	Core, MBR-Q1_cluster_specific
	Heme-transporting ATPase activity	hmuV	ABC_tran	K02013, K06074	1	1	1	1	1	0	0	0	MBR-Q1 cluster_specific
	Iodide-oxidizing enzyme cluster (IOX)
	Multicopper oxidase	ioxA	Cu-oxidase_2		1	1	1	1	1	1	1	1	Core	*ioxABCDEF- gene name annotated based on previously reported iox gene cluster
	involved in biogenesis of respiratory and photosynthetic	ioxB	Cytochrom_C,SCO1-SenC	K07152	1	1	1	1	1	1	1	1	Core
	-	ioxC	-		1	1	1	1	1	1	1	1	Core
	SCO1/SenC	ioxD	SCO1-SenC		1	1	1	1	1	1	1	1	Core
	leucine binding	ioxE	-		1	1	1	1	1	1	1	1	Core
	protein SCO1 SenC PrrC, involved in biogenesis of respiratory and photosynthetic systems (msp5)	ioxF	SCO1-SenC	K07152	1	1	1	1	1	1	1	1	Core
	Secretion systems
	Secretion system flanking iox gene cluster (set-1)
	PFAM type II secretion system protein G	-	N_methyl,T2SSG	K02456	1	1	1	1	1	1	1	1	Core
	Type II secretion system (T2SS), protein K	-	T2SSK	K02460	1	1	1	1	1	1	1	1	MBR-Q1 cluster_specific, C3-cluster_specific
	Type II and III secretion system protein	-	Secretin,Secretin_N	K02453	1	1	1	1	1	1	1	1	Core
	Type II secretion system (T2SS), protein M subtype b	xpsM	T2SSM_b	K02462	1	1	1	1	1	1	1	1	MBR-Q1 cluster_specific, C3-cluster_specific
	PFAM Fimbrial assembly	-	PilM_2,PilN	K02461	1	1	1	1	1	1	1	1	MBR-Q1 cluster_specific, C3-cluster_specific
	general secretion pathway protein	xpsH	GspH,N_methyl	K02457	1	1	1	1	1	1	1	1	MBR-Q1 cluster_specific, C3-cluster_specific
	Type II secretion system	-	T2SSF	K02455	1	1	1	1	1	1	1	1	Core
	COG2804 Type II secretory pathway, ATPase PulE Tfp pilus assembly pathway, ATPase PilB	exeE	T2SSE,T2SSE_N	K02454	1	1	1	1	1	1	1	1	Core
	Secretion system on a different contig (set-2)
	General secretion pathway protein C	-	PDZ_2,T2SSC	K02452	1	1	1	1	1	0	0	0	MBR-Q1 cluster_specific
	general secretion pathway protein D	gspD	SPOR,Secretin,Secretin_N,Secretin_N_2	K02453	1	1	1	1	1	0	0	0	MBR-Q1 cluster_specific
	COG2804 Type II secretory pathway, ATPase PulE Tfp pilus assembly pathway, ATPase PilB	gspE	T2SSE,T2SSE_N	K02454	1	1	1	1	1	0	0	0	MBR-Q1 cluster_specific
	COG1459 Type II secretory pathway, component PulF	gspF	T2SSF	K02455,K02653	1	1	1	1	1	0	0	0	MBR-Q1 cluster_specific
	General secretion pathway protein	xcsG	N_methyl,T2SSG	K02456	1	1	1	1	1	0	0	0	MBR-Q1 cluster_specific
	Prokaryotic N-terminal methylation motif	-	GspH		1	1	1	1	1	0	0	0	MBR-Q1 cluster_specific
	General secretion pathway protein I	gspI	N_methyl,T2SSI	K02458	1	1	1	1	1	0	0	0	MBR-Q1 cluster_specific
	General secretion pathway protein J	gspJ	N_methyl,T2SSJ	K02459	1	1	1	1	1	0	0	0	MBR-Q1 cluster_specific
	General secretion pathway protein K	xpsK	T2SSK	K02460	1	1	1	1	1	0	0	0	MBR-Q1 cluster_specific
	COG3297 Type II secretory pathway, component PulL	gspL	GspL_C,T2SSL	K02461	1	1	1	1	1	0	0	0	MBR-Q1 cluster_specific
	Type II secretion system (T2SS), protein M	gspM	T2SSM	K02462	1	1	1	1	1	0	0	0	MBR-Q1 cluster_specific
	Type II secretion system (T2SS), protein N	gspN	T2SSN	K02463	1	1	1	1	1	0	0	0	MBR-Q1 cluster_specific
	Motility and chemotaxis
	Flagellar genes
	Involved in the assembly process of the P-ring formation. It may associate with FlgF on the rod constituting a structure essential for the P-ring assembly or may act as a modulator protein for the P-ring assembly	flgA	ChapFlgA	K02386	1	1	1	1	1	1	1	1	Core
	Chaperone for flagella basal body P-ring formation		ChapFlgA	K02386	1	1	1	1	1	0	0	0	MBR-Q1_Specific
	Structural component of flagellum, the bacterial motility apparatus. Part of the rod structure of flagellar basal body	flgB	Flg_bb_rod	K02387	2	2	2	1	2	2	1	1	Accessory
	Flagellar basal body rod FlgEFG protein C-terminal	flgC	Flg_bb_rod, Flg_bbr_C	K02388	2	2	2	2	2	2	1	1	Core, Accessory
	Required for flagellar hook formation. May act as a scaffolding protein	flgD	FLgD_tudor, FlgD, FlgD_ig	K02389	1	1	1	1	1	1	1	1	Core
	Flagellar hook protein flgE	flgE	FlaE, Flg_bb_rod, Flg_bbr_C	K02390	2	2	2	2	2	2	1	1	Core, accessory
	Flagellar basal body rod FlgEFG protein C-terminal	flgF	Flg_bb_rod, Flg_bbr_C	K02391, K02392	2	2	2	2	2	2	1	1	Core, accessory
	Belongs to the flagella basal body rod proteins family	flgG	Flg_bb_rod, Flg_bbr_C	K02392	1	1	1	1	1	1	1	1	Core
	Assembles around the rod to form the L-ring and probably protects the motor basal body from shearing forces during rotation	flgH	FlgH	K02393	1	1	1	1	1	1	1	1	Core
	Assembles around the rod to form the L-ring and probably protects the motor basal body from shearing forces during rotation	flgI	FlgI	K02394	2	2	2	2	2	2	1	1	Core, accessory
	Flagellar rod assembly protein muramidase FlgJ	flgJ	Rod-binding	K02395, K08309	1	1	1	1	0	0	0	0	MBR-Specific
	flagellar hook-associated protein	flgK	Flg_bb_rod, Flg_bbr_C	K02396	1	1	1	1	1	1	1	1	Core
	Flagellin is the subunit protein which polymerizes to form the filaments of bacterial flagella	flgL	Flagellin_C	K02397	1	1	1	1	1	1	0	0	Accessory
	Flagellar hook capping protein - N-terminal region		FlgD, FlgD_ig	K02389	1	1	1	1	1	1	0	0	Accessory
	Belongs to the flagella basal body rod proteins family		Flg_bb_rod, Flg_bbr_C	K02396	1	1	1	1	1	1	0	0	Accessory
	Flagellin is the subunit protein which polymerizes to form the filaments of bacterial flagella		Flagellin_C, Flagellin_N	K02397	1	1	1	1	1	1	1	1	Core
	Flagellar biosynthesis repressor FlbT	flbT	FlbT	K06601	2	2	2	2	2	2	1	1	Core, Accessory
	Flagellin is the subunit protein which polymerizes to form the filaments of bacterial flagella	flaA	Flagellin_C, Flagellin_N	K02406	2	2	2	2	2	2	2	2	Core, MBR-Q1_Specific,C3 cluster specific
	Flagellar protein	flaF	FlaF	K06602	2	2	2	2	2	2	1	1	Core, Accessory
	Flagellar protein FlaG	flaG	FlaG	K06603	1	1	1	1	1	0	0	0	MBR-Q1_Specific
	Required for formation of the rod structure of the flagellar apparatus. Together with FliI and FliH, may constitute the export apparatus of flagellin	flhA	FHIPEP	K02400	1	1	1	1	1	1	1	1	Core
	Required for formation of the rod structure in the basal body of the flagellar apparatus. Together with FliI and FliH, may constitute the export apparatus of flagellin	flhB	Bac_export_2	K02401	2	2	2	1	2	2	1	1	Accessory
	COG1419 Flagellar GTP-binding protein	flhF	SRP54	K02404	1	1	1	1	1	1	1	1	Core
	Flagellar M-ring protein C-terminal	fliF	YscJ_FliF, YscJ_FliF_C	K02409	1	1	1	1	1	1	0	0	Accessory
		Flagellar hook-length control protein	Flg_hook	K10565	1	1	1	1	1	1	1	1	MBR-Q1_Specific,C3 cluster specific
	Flagellar hook-basal body complex protein FliE	fliE	FliE	K02408	2	2	2	1	2	2	1	1	Accessory
	FliG is one of three proteins (FliG, FliN, FliM) that forms the rotor-mounted switch complex (C ring), located at the base of the basal body. This complex interacts with the CheY and CheZ chemotaxis proteins, in addition to contacting components of the motor that determine the direction of flagellar rotation	fliG	FliG_C, FliG_M, FliG_N	K02410	1	1	1	1	1	1	1	1	Core
	Flagellar biosynthesis type III secretory pathway protein	fliH	FliH	K02411	1	1	1	1	1	1	1	1	Core
	Flagellar biosynthetic protein FliQ	fliQ	Bac_export_3	K02420	2	2	2	1	2	2	0	0	Accessory
	Role in flagellar biosynthesis	fliR	Bac_export_1	K02421	2	2	2	1	2	2	1	1	Accessory
	Flagellar basal body-associated protein FliL, controls the rotational direction of flagella during chemotaxis	fliL	FliL	K02415	2	2	2	2	2	1	1	1	Core, MBR-Q1_Specific
	FliM is one of three proteins (FliG, FliN, FliM) that forms the rotor-mounted switch complex (C ring), located at the base of the basal body. This complex interacts with the CheY and CheZ chemotaxis proteins, in addition to contacting components of the motor that determine the direction of flagellar rotation	fliM	FliM, FliMN_C	K02416	2	2	2	2	2	2	1	1	Core, Accessory
	FliN is one of three proteins (FliG, FliN, FliM) that form the rotor-mounted switch complex (C ring), located at the base of the basal body. This complex interacts with the CheY and CheZ chemotaxis proteins, in addition to contacting components of the motor that determine the direction of flagellar rotation	fliN	FliMN_C	K02417	2	2	2	2	2	2	1	1	Core, Accessory
	Flagellar biosynthesis protein, FliO	fliO	FliO	K02418	1	1	1	0	1	1	1	1	MBR-Q1_absent in MAG, C3 cluster specific
	Class II flagellar assembly regulator	fliX	FliX		1	1	1	1	1	1	1	1	Core
	With MotB forms the ion channels that couple flagellar rotation to proton sodium motive force across the membrane and forms the stator elements of the rotary flagellar machine	motA	MotA_ExbB	K02556	1	1	1	1	1	1	1	1	Core
	flagellar motor protein	motB	MotB_plug, OmpA	K02557	1	1	1	1	1	1	1	1	Core
	Flagellar motor component	pomA	MotA_ExbB	K02556	1	1	1	1	1	1	1	1	Core
	flagellar motor protein	MA20_18060	OmpA	K02557	1	1	1	1	1	1	1	1	Core
	Pili genes
	Pilus assembly protein CpaB	cpaB	RcpC, SAF	K02279	1	1	1	1	1	1	1	1	Core
	Pilus assembly protein CpaD	cpaD	Pilus_CpaD	K02281	1	1	1	1	1	1	1	1	Core
	Flp pilus assembly protein, ATPase CpaE	cpaE	CBP_BcsQ	K02282	1	1	1	1	1	1	1	1	Core
	Flp pilus assembly protein ATPase CpaF	cpaF	T2SSE	K02283	1	1	1	1	1	2	2	2	Core, C3_cluster_Specific
	Flp pilus assembly protein, pilin Flp		Flp_Fap	K02651	1	1	1	1	1	1	1	1	Core
	Flp pilus assembly protein TadG		TadE		1	1	1	1	1	1	1	1	Core
	COG2804 Type II secretory pathway, ATPase PulE Tfp pilus assembly pathway, ATPase PilB	pilB	T2SSE	K02454, K02652	1	1	1	1	1	1	1	1	Core
	pilus assembly protein TadB		T2SSF	K12510	1	1	1	1	1	1	1	1	Core
	COG2804 Type II secretory pathway, ATPase PulE Tfp pilus assembly pathway, ATPase PilB	exeE	T2SSE, T2SSE_N	K02454	1	1	1	1	1	1	1	1	Core
	Putative Flp pilus-assembly TadE/G-like		Tad		1	1	1	1	1	0	0	0	MBR-Q1_Specific
	COG2804 Type II secretory pathway, ATPase PulE Tfp pilus assembly pathway, ATPase PilB	gspE	T2SSE	K02454	1	1	1	1	1	0	0	0	MBR-Q1_Specific
	COG3121 P pilus assembly protein, chaperone PapD				1	1	1	1	1	0	0	0	MBR-Q1_Specific
	Putative Flp pilus-assembly TadE/G-like		Tad		0	0	0	0	0	1	1	1	C3_cluster_Specific
	Chemotaxis
	Histidine kinase	cheA	CheW, H-kinase_dim, HATPase_c, Hpt, Response_reg	K03407	1	1	1	1	1	1	1	1	Core
	catalyzes the demethylation of specific methylglutamate residues introduced into the chemoreceptors (methyl-accepting chemotaxis proteins) by CheR	cheB	CheB_methylest, Response_reg	K03412	1	1	1	1	1	1	1	1	Core
	Methylation of the membrane-bound methyl-accepting chemotaxis proteins (MCP) to form gamma-glutamyl methyl ester residues in MCP	cheR	CheR, CheR_N	K00575	1	1	1	1	1	1	1	1	Core
	chemotaxis protein	MA20_05885	CheZ	K03414	1	1	1	1	1	1	1	1	Core
	Response regulator receiver	cheYIII			1	1	1	1	1	1	1	1	Core
Other features
	Anoxygenic photosystem gene cluster
	The reaction center of purple bacteria contains a tightly bound cytochrome molecule which re-reduces the photo oxidized primary electron donor	pufC	CytoC_RC	K13992	1	1	1	1	1	0	0	0	MBR_Q1 specific
	The reaction center is a membrane-bound complex that mediates the initial photochemical event in the electron transfer process of photosynthesis	pufM	Photo_RC	K08929	1	1	1	1	1	0	0	0	MBR_Q1 specific
	photosynthetic reaction center L subunit	pufL	Photo_RC	K08928	1	1	1	1	1	0	0	0	MBR_Q1 specific
	Antenna complexes are light-harvesting systems, which transfer the excitation energy to the reaction centers	pufA	LHC	K08926	1	1	1	1	1	0	0	0	MBR_Q1 specific
	Antenna complexes are light-harvesting systems, which transfer the excitation energy to the reaction centers	pufB	LHC	K08927	1	1	1	1	1	0	0	0	MBR_Q1 specific
	chlorophyllide reductase subunit Z	bchZ	Oxidored_nitro,PCP_red	K11335	1	1	1	1	1	0	0	0	MBR_Q1 specific
	Nitrogenase component 1 type Oxidoreductase	-	Oxidored_nitro	K11334	1	1	1	1	1	0	0	0	MBR_Q1 specific
	Component of the dark-operative protochlorophyllide reductase (DPOR) that uses Mg-ATP and reduced ferredoxin to reduce ring D of protochlorophyllide (Pchlide) to form chlorophyllide a (Chlide). This reaction is light-independent. The L component serves as a unique electron donor to the NB-component of the complex, and binds Mg-ATP	bchX	Fer4_NifH	K11333	1	1	1	1	1	0	0	0	MBR_Q1 specific
	Dehydrogenase	bchC	ADH_N	K11337	1	1	1	1	1	0	0	0	MBR_Q1 specific
	Dimerisation domain	crtF	Dimerisation2,Methyltransf_2	K09846	1	1	1	1	1	0	0	0	MBR_Q1 specific
	Belongs to the FPP GGPP synthase family	crtE	polyprenyl_synt	K13789	1	1	1	1	1	0	0	0	MBR_Q1 specific
	Flavin containing amine oxidoreductase	crtD	Amino_oxidase,NAD_binding_8	K09845	1	1	1	1	1	0	0	0	MBR_Q1 specific
	PFAM hydroxyneurosporene synthase	crtC	-	K09844	1	1	1	1	1	0	0	0	MBR_Q1 specific
	Phytoene squalene synthetase	crtB	SQS_PSY	K02291	1	1	1	1	1	0	0	0	MBR_Q1 specific
	COG1233 Phytoene dehydrogenase and related proteins	crtI	Amino_oxidase,DAO,NAD_binding_8	K10027	1	1	1	1	1	0	0	0	MBR_Q1 specific
	Protein of unknown function (DUF3422)	-	DUF3422	-	1	1	1	1	1	0	0	0	MBR_Q1 specific
	Serine aminopeptidase, S33	bchO	Abhydrolase_1,Abhydrolase_6	K06049	1	1	1	1	1	0	0	0	MBR_Q1 specific
	introduces a magnesium ion into protoporphyrin IX to yield Mg-protoporphyrin IX	bchD	VWA,VWA_2	K03404	1	1	1	1	1	0	0	0	MBR_Q1 specific
	introduces a magnesium ion into protoporphyrin IX to yield Mg-protoporphyrin IX	bchI	Mg_chelatase	K03405	1	1	1	1	1	0	0	0	MBR_Q1 specific
	Cytochrome c	-	Cytochrom_C	K08738	1	1	1	1	1	0	0	0	MBR_Q1 specific
	ORF	-	-	-	1	1	1	1	1	0	0	0	MBR_Q1 specific
	geranylgeranyl reductase	bchP	FAD_binding_2,FAD_binding_3,FAD_oxidored,HI0933_like,Lycopene_cycl,NAD_binding_8,Pyr_redox_2,Trp_halogenase	K10960	1	1	1	1	1	0	0	0	MBR_Q1 specific
	PUCC protein	-	PUCC	K08226	1	1	1	1	1	0	0	0	MBR_Q1 specific
	UbiA prenyltransferase family	bchG	UbiA	K04040	1	1	1	1	1	0	0	0	MBR_Q1 specific
	Transcriptional regulator	-	HTH_8,PAS,PAS_4,PAS_8	-	1	1	1	1	1	0	0	0	MBR_Q1 specific
	B12-binding	aerR	B12-binding,B12-binding_2	-	1	1	1	1	1	0	0	0	MBR_Q1 specific
	2-vinyl bacteriochlorophyllide hydratase	bchF	BCHF	K11336	1	1	1	1	1	0	0	0	MBR_Q1 specific
	Component of the dark-operative protochlorophyllide reductase (DPOR) that uses Mg-ATP and reduced ferredoxin to reduce ring D of protochlorophyllide (Pchlide) to form chlorophyllide a (Chlide). This reaction is light-independent. The NB-protein (BchN-BchB) is the catalytic component of the complex	bchN	Oxidored_nitro	K04038	1	1	1	1	1	0	0	0	MBR_Q1 specific
	Component of the dark-operative protochlorophyllide reductase (DPOR) that uses Mg-ATP and reduced ferredoxin to reduce ring D of protochlorophyllide (Pchlide) to form chlorophyllide a (Chlide). This reaction is light-independent. The NB-protein (BchN-BchB) is the catalytic component of the complex	bchB	Oxidored_nitro,PCP_red	K04039	1	1	1	1	1	0	0	0	MBR_Q1 specific
	COG1429 Cobalamin biosynthesis protein CobN and related Mg-chelatases	bchH	CobN-Mg_chel,DUF3479	K03403	1	1	1	1	1	0	0	0	MBR_Q1 specific
	Component of the dark-operative protochlorophyllide reductase (DPOR) that uses Mg-ATP and reduced ferredoxin to reduce ring D of protochlorophyllide (Pchlide) to form chlorophyllide a (Chlide). This reaction is light-independent. The L component serves as a unique electron donor to the NB-component of the complex, and binds Mg-ATP	bchL	Fer4_NifH	K04037	1	1	1	1	1	0	0	0	MBR_Q1 specific
	Magnesium-protoporphyrin IX methyltransferase C-terminus	bchM	MTS,Mg-por_mtran_C,PCMT,PrmA	K03428	1	1	1	1	1	0	0	0	MBR_Q1 specific
	Photosynthetic complex (LH1) assembly protein LhaA	lhaA	PUCC	K08226	1	1	1	1	1	0	0	0	MBR_Q1 specific
	Photosynthetic reaction centre, H-chain N-terminal region	puhA	PRC,PRCH	K13991	1	1	1	1	1	0	0	0	MBR_Q1 specific
	Bacterial PH domain	-	bPH_2	-	1	1	1	1	1	0	0	0	MBR_Q1 specific
	Photosynthetic complex assembly protein	puhC	-	-	1	1	1	1	1	0	0	0	MBR_Q1 specific
	ORF	-	-	-	1	1	1	1	1	0	0	0	MBR_Q1 specific
	Catalyzes the formation of the isocyclic ring in chlorophyll biosynthesis. Mediates the cyclase reaction, which results in the formation of divinylprotochlorophyllide (Pchlide) characteristic of all chlorophylls from magnesium-protoporphyrin IX 13-monomethyl ester (MgPMME)	acsF	Rubrerythrin	K04035	1	1	1	1	1	0	0	0	MBR_Q1 specific
	Protein of unknown function (DUF3623)	-	CobW_C,DUF3623,V4R,cobW	-	1	1	1	1	1	0	0	0	MBR_Q1 specific
	5-aminolevulinic acid synthase	hemA3	Aminotran_1_2	K00643	1	1	1	1	1	0	0	0	MBR_Q1 specific
	TspO/MBR family	-	TspO_MBR	K05770	1	1	1	1	1	0	0	0	MBR_Q1 specific
	Phage associated genes (Set-1)
	Phage conserved hypothetical protein BR0599		DUF2163,Phage_BR0599		1	1	1	1	1	1	1	1	Core
	Conserved hypothetical protein 2217 (DUF2460)		DUF2460		1	1	1	1	1	0	0	0	MBR_Q1 specific
	Phage tail tube protein, GTA-gp10		Phage_TAC_11		1	1	1	1	1	1	1	0	accessory
	tail protein		Phage_tail_2		1	1	1	1	1	1	1	0	accessory
	Protein of unknown function (DUF3168)		DUF3168		1	1	1	1	1	1	1	0	accessory
	Phage protein, HK97, gp10		HK97-gp10_like		1	1	1	1	1	1	1	0	accessory
	Phage head-tail joining protein		Phage_H_T_join		1	1	1	1	1	0	0	0	MBR_Q1 specific
	Phage gp6-like head-tail connector protein		Phage_connect_1		1	1	1	1	0	0	0	0	MBR- specific
	phage phi-C31 gp36 major capsid-like protein		DUF2793,Phage_capsid		1	1	1	1	1	1	1	0	accessory
	Caudovirus prohead serine protease	gp35	Peptidase_S78		1	1	1	1	1	1	1	0	accessory
	Phage associated genes (Set-2)
	Putative phage tail protein		Phage-tail_3		1	1	1	0	0	0	0	0	MBR-specific
	Conserved protein		DUF2163,Phage_BR0599		1	1	1	0	0	0	0	0	MBR-specific
	Lambda phage tail tape-measure protein (Tape_meas_lam_C)		TMP_2,Tape_meas_lam_C		1	1	1	0	0	0	0	0	MBR-specific
	peptidase U35 phage prohead HK97	u35	Mu-like_gpT,Peptidase_S78		1	1	1	0	0	0	0	0	MBR-specific
	Phage portal protein lambda family		Phage_portal_2		1	1	1	0	0	0	0	0	MBR-specific
	Phage terminase large subunit (GpA)		Terminase_GpA		1	1	1	0	0	0	0	0	MBR-specific
	CRISPR-cas system
	CRISPR-associated protein (Cas_Cas5)	-	Cas_Cas5d	K19119	1	1	1	1	0	0	1	1	MBR-specific, Accessory
	CRISPR-associated protein (Cas_Csd1)	-	Cas_Csd1	K19117	1	1	1	0	0	0	0	0	MBR-specific
	CRISPR-associated protein	-	Cas_Cas7	K19118	1	1	1	0	0	0	0	0	MBR-specific
	Domain of unknown function DUF83	-	Cas_Cas4	K07464	1	1	1	0	0	0	0	0	MBR-specific
	CRISPR (clustered regularly interspaced short palindromic repeat), is an adaptive immune system that provides protection against mobile genetic elements (viruses, transposable elements and conjugative plasmids). CRISPR clusters contain spacers, sequences complementary to antecedent mobile elements, and target invading nucleic acids. CRISPR clusters are transcribed and processed into CRISPR RNA (c…	-	Cas_Cas1	K15342	1	1	1	0	0	1	1	1	MBR-specific, C-3 cluster-specific
	CRISPR associated protein Cas2	cas2	CRISPR_Cas2	K09951	1	1	1	0	0	0	0	0	MBR-specific
	CRISPR-associated protein	cas2	Cas_Cas2CT1978	K09952	0	0	0	0	0	1	1	1	C-3_cluster_specific
	CRISPR-associated protein, Cse4	-	Cas_CT1975	K19124	0	0	0	0	1	0	1	1	Accessory
	Toxin-antitoxin system
	Toxic component of a toxin-antitoxin (TA) module. An RNase		PIN		1	1	1	1	0	0	0	0	MBR-specific, Singleton
	Antitoxin component of a toxin-antitoxin (TA) module		PhdYeFM_antitox		1	1	1	0	0	1	0	0	MBR-specific, Singleton
	Ribonuclease toxin, BrnT, of type II toxin-antitoxin system		BrnT_toxin		0	0	0	0	1	0	0	0	Singleton
	AAA domain, putative AbiEii toxin, Type IV TA system		AAA_21		3	3	3	2	0	0	0	0	MBR-specific, Singleton

### Sheet: Surfactant_BGC
Table S5. Details of surfactants and BGC present in MBR isolates
Biosurfactants : BLAST results against BioSurfDB database (Cutoff applied: 50% of identity, E-value: 1 X 10^(-60) )								Match
	Function	Gene name	PFAM	KO	MBR-14	MBR-22	MBR-55	subject acc.ver	% identity	alignment length	mismatches	gap opens	q. start	q. end	s. start	s. end	evalue	bit score
	COG1788 Acyl CoA acetate 3-ketoacid CoA transferase, alpha subunit	scoA	CoA_trans	ko:K01028	1	1	1	Acyl_CoA_acetate_and_3-ketoacid_CoA_transferase,_alpha_subunit|GI:16040966|Bacillus_subtilis	67.699	226	68	2	6	230	10	231	5.08e-111	314
	COG2057 Acyl CoA acetate 3-ketoacid CoA transferase, beta subunit	scoB	CoA_trans	ko:K01029	1	1	1	3-oxoacid_CoA-transferase,_B_subunit|GI:16040967|Bacillus_subtilis	62.326	215	81	0	1	215	1	215	2.28e-97	278
	Heat shock 70 kDa protein	dnaK	HSP70	ko:K04043	1	1	1	heat-shock_protein|GI:60549563|Pseudomonas_putida	64.561	649	213	6	1	641	1	640	0	806
	ATP binding to DnaK triggers the release of the substrate protein, thus completing the reaction cycle. Several rounds of ATP-dependent interactions between DnaJ, DnaK and GrpE are required for fully efficient folding. Also involved, together with DnaK and GrpE, in the DNA replication of plasmids through activation of initiation proteins	dnaJ	DnaJ,DnaJ_C,DnaJ_CXXCXGXG	ko:K03686	1	1	1	molecular_chaperone|GI:60549564|Pseudomonas_putida	51.733	375	171	5	5	375	6	374	4.56e-130	374
Biosynthetic Gene Clusters (BGC) predicted by antiSMASH
	Region (Contig location)	Type	Most similar known cluster	Similarity	MBR-14	MBR-22	MBR-55
	1.1	Terpene	Carotenoid	1	1	1	1
	2.1	hserlactone	-	-	1	1	1
	2.2	terpene	-	-	1	1	1
	3.1	RiPP-like	-	-	1	1	1
	5.1	terpene	-	-	1	1	1
	19.1 (18.1 in MBR-22 and MBR-55)	NAGGN	-	-	1	1	1
	23.1 (22.1 in MBR-22 and MBR-55)	hserlactone	-	-	1	1	1

### Sheet: 16S_Iodidimonas
Table S6. Details of genus Iodidimonas members identified by SILVA based on 16S rRNA gene sequence (sequences with >1200 bp were included)
	Accession ID	Strain/Clone iD (NCBI)	Isolate?	Size (bp)	Source of Isolation/clone detection
	GU437457	Uncultured bacterial clone Tat-08-009_43_23	No	1492	El Tatio Geyser Field, Chile
	GU437437	Uncultured bacterial clone Tat-08-009_43_1	No	1491	El Tatio Geyser Field, Chile
	GU437482	Uncultured bacterial clone Tat-08-009_43_52	No	1490	El Tatio Geyser Field, Chile
	GU437459	Uncultured bacterial clone Tat-08-009_43_25	No	1489	El Tatio Geyser Field, Chile
	GU437474	Uncultured bacterial clone Tat-08-009_43_42	No	1489	El Tatio Geyser Field, Chile
	GU437463	Uncultured bacterial clone Tat-08-009_43_29	No	1487	El Tatio Geyser Field, Chile
	GU437466	Uncultured bacterial clone Tat-08-009_43_34	No	1487	El Tatio Geyser Field, Chile
	GU437458	Uncultured bacterial clone Tat-08-009_43_24	No	1486	El Tatio Geyser Field, Chile
	GU437487	Uncultured bacterial clone Tat-08-009_43_58	No	1485	El Tatio Geyser Field, Chile
	GU437468	Uncultured bacterial clone Tat-08-009_43_36	No	1484	El Tatio Geyser Field, Chile
	GU437484	Uncultured bacterial clone Tat-08-009_43_54	No	1484	El Tatio Geyser Field, Chile
	GU437515	Uncultured bacterial clone Tat-08-009_43_88	No	1484	El Tatio Geyser Field, Chile
	GU437531	Uncultured bacterial clone Tat-08-009_43_107	No	1484	El Tatio Geyser Field, Chile
	GU437469	Uncultured bacterial clone Tat-08-009_43_37	No	1483	El Tatio Geyser Field, Chile
	GU437490	Uncultured bacterial clone Tat-08-009_43_62	No	1481	El Tatio Geyser Field, Chile
	KC465645	Uncultured bacterial clone DSFBPENV12bac_2B1	No	1474	Salton Sea Geothermal System
	KC465678	Uncultured bacterial clone DSFBPENV11bac_5D2	No	1474	Salton Sea Geothermal System
	GU437499	Uncultured bacterial clone Tat-08-009_43_71	No	1469	El Tatio Geyser Field, Chile
	GU437506	Uncultured bacterial clone Tat-08-009_43_79	No	1465	El Tatio Geyser Field, Chile
	AB159208	Iodide-oxidizing bacterium WAI-2	Yes	1446	Natural Gas Brine, New Zealand
	AB458525	Iodide-oxidizing bacterium dMB-MAT32	Yes	1442	Natural Gas Brine, Japan
	AB159210	Iodide-oxidizing bacterium Mie-8	Yes	1438	Seawater, Mie, Japan
	EU369162	Uncultured bacterium clone MBFOS-03	No	1438	Oyster Shell Dump, Shell Meal Fertilizer Factory, Korea
	LC127220	Iodidimonas muriae C-3	Yes	1437	Natural Gas Brine, Chiba, Japan
	AB159206	Iodide-oxidizing bacterium Hi-2 (Iodidimonas gelatinilytica Hi-2)	Yes	1433	Natural Gas Brine, Chiba, Japan
	AB159207	Alpha proteobacterium Q-1	Yes	1413	Natural Gas Brine, Miyazaki, Japan
	BKCM01000026	Iodide-oxidizing bacterium Mie-1 (Iodidimonas gelatinilytica Mie-1)	Yes	1502	Seawater, Mie, Japan
	AB458527	Iodide-oxidizing bacterium dMB-MAT37	Yes	1399	Natural Gas Brine, Japan
	AB458526	Iodide-oxidizing bacterium dMB-MAT33	Yes	1373	Natural Gas Brine, Japan
	JX298427	Uncultured bacterial clone BE326_BF1_otu11	No	1313	Biofilms from deep gold mine in South Africa
	KF057272	Uncultured alpha proteobacterium clone ETS_1B_11	No	1249	Silicified biota at El Tatio Geyser Field, Chile
	GU437532	Uncultured bacterial clone Tat-08-009_43_108	No	1235	El Tatio Geyser Field, Chile
	GU437527	Uncultured bacterial clone Tat-08-009_43_101	No	1226	El Tatio Geyser Field, Chile
